# Adult Single-nucleus Neuronal Transcriptomes of Insulin Signaling Mutants Reveal Regulators of Behavior and Learning

**DOI:** 10.1101/2024.02.07.579364

**Authors:** Jonathan St. Ange, Yifei Weng, Morgan E. Stevenson, Rachel Kaletsky, Rebecca S. Moore, Shiyi Zhou, Coleen T. Murphy

**Affiliations:** Lewis Sigler Institute for Integrative Genomics, Princeton University, Princeton, NJ 08544, USA; Department of Molecular Biology, Princeton University, Princeton, NJ 08544, USA

**Author notes:** These authors contributed equally to this work (Jonathan St. Ange, Yifei Weng).

## Abstract

The insulin/insulin-like signaling (IIS) pathway regulates many of *C. elegans’* adult functions, including learning and memory^1^. While whole-worm and tissue-specific transcriptomic analyses have identified IIS targets^2,3^, a higher-resolution single-cell approach is required to identify changes that confer neuron-specific improvements in the long-lived insulin receptor mutant, *daf-2*. To understand how behaviors that are controlled by a small number of neurons change in *daf-2* mutants, we used the deep resolution of single-nucleus RNA sequencing to define each neuron type’s transcriptome in adult wild-type and *daf-2* mutants. First, we found surprising differences between wild-type L4 larval neurons and young adult neurons in chemoreceptor expression, synaptic genes, and learning and memory genes. These Day 1 adult neuron transcriptomes allowed us to identify adult AWC-specific regulators of chemosensory function and to predict neuron-to-neuron peptide/receptor pairs. We then identified gene expression changes that correlate with *daf-2’s* improved cognitive functions, particularly in the AWC sensory neuron that controls learning and associative memory^4^, and used behavioral assays to test their roles in cognitive function. Combining deep single-neuron transcriptomics, genetic manipulation, and behavioral analyses enabled us to identify genes that may function in a single adult neuron to control behavior, including conserved genes that function in learning and memory.

**One-Sentence Summary:** Single-nucleus sequencing of adult wild-type and *daf-2 C. elegans* neurons reveals functionally relevant transcriptional changes, including regulators of chemosensation, learning, and memory.
