## Supplementary material for "Adult Single-nucleus Neuronal Transcriptomes of Insulin Signaling Mutants Reveal Regulators of Behavior and Learning": Table S12

### Sheet: Sheet1
seq	id	exp_freq	occ	exp_occ	occ_P	occ_E	occ_sig	rank	ovl_occ	forbocc
ctccgcc	ctccgcc|ggcggag	0.000104977	142	64.85	9.1e-17	7.4e-13	12.13	1	0	852
gggcgga	gggcgga|tccgccc	7.58175e-05	105	46.84	1.9e-13	1.6e-09	8.8	2	0	630
aaaagaa	aaaagaa|ttctttt	0.000938633	752	579.88	4.5e-12	3.7e-08	7.44	3	14	4512
ccgcccc	ccgcccc|ggggcgg	4.11857e-05	63	25.44	2.6e-10	2.2e-06	5.67	4	0	378
aaaaaag	aaaaaag|ctttttt	0.00155309	1148	959.48	1.9e-09	1.5e-05	4.82	5	0	6888
ccgccca	ccgccca|tgggcgg	9.67582e-05	110	59.78	3.9e-09	3.2e-05	4.5	6	0	660
aagaaaa	aagaaaa|ttttctt	0.00125704	941	776.58	6e-09	4.9e-05	4.31	7	16	5646
aaaaagg	aaaaagg|ccttttt	0.000525915	428	324.9	2.7e-08	0.00022	3.65	8	0	2568
gcggagc	gcggagc|gctccgc	7.12461e-05	85	44.02	2.8e-08	0.00023	3.64	9	0	510
aaaaaga	aaaaaga|tcttttt	0.00103285	779	638.09	3.7e-08	0.0003	3.52	10	3	4674
cccgccc	cccgccc|gggcggg	5.07672e-05	66	31.36	4.7e-08	0.00039	3.41	11	1	396
aaagaaa	aaagaaa|tttcttt	0.000980145	741	605.52	5.6e-08	0.00045	3.34	12	27	4446
gggagga	gggagga|tcctccc	7.81032e-05	88	48.25	1.8e-07	0.0015	2.83	13	0	528
ccccgcc	ccccgcc|ggcgggg	5.61928e-05	69	34.72	1.9e-07	0.0016	2.81	14	1	414
gtataaa	gtataaa|tttatac	0.000228497	202	141.16	8.6e-07	0.0071	2.15	15	0	1212
aaagaag	aaagaag|cttcttt	0.000367879	302	227.27	1.3e-06	0.011	1.97	16	0	1812
aagaaga	aagaaga|tcttctt	0.000409229	330	252.82	2e-06	0.016	1.8	17	78	1980
aaagaga	aaagaga|tctcttt	0.000373443	304	230.71	2.3e-06	0.019	1.72	18	1	1824
gtaaaca	gtaaaca|tgtttac	0.000151546	141	93.62	3e-06	0.025	1.6	19	0	846
gaaaaga	gaaaaga|tcttttc	0.000447301	355	276.34	3.2e-06	0.026	1.58	20	5	2130
aggaaga	aggaaga|tcttcct	0.000174172	158	107.6	3.2e-06	0.026	1.58	21	0	948
cttcttc	cttcttc|gaagaag	0.000312145	259	192.84	3.3e-06	0.027	1.56	22	66	1554
aggctag	aggctag|ctagcct	3.24124e-05	43	20.02	5.6e-06	0.046	1.34	23	3	258
gaaaaaa	gaaaaaa|ttttttc	0.00247453	1703	1528.74	6.1e-06	0.05	1.3	24	0	10218
gaaagga	gaaagga|tcctttc	0.000145727	134	90.03	9e-06	0.074	1.13	25	0	804
agagaaa	agagaaa|tttctct	0.000547248	420	338.08	9.5e-06	0.078	1.11	26	0	2520
aagagaa	aagagaa|ttctctt	0.000359821	289	222.29	1e-05	0.086	1.07	27	0	1734
acgtcat	acgtcat|atgacgt	0.000119661	113	73.93	1.5e-05	0.12	0.92	28	9	678
ccgcctc	ccgcctc|gaggcgg	4.63805e-05	54	28.65	1.6e-05	0.13	0.9	29	0	324
ccacgcc	ccacgcc|ggcgtgg	4.21554e-05	50	26.04	2e-05	0.16	0.79	30	0	300
actccgc	actccgc|gcggagt	5.39533e-05	60	33.33	2e-05	0.17	0.78	31	0	360
agaaaac	agaaaac|gttttct	0.000556829	423	344	2.1e-05	0.17	0.76	32	0	2538
agggcgg	agggcgg|ccgccct	3.23431e-05	41	19.98	2.5e-05	0.2	0.69	33	0	246
agaaaag	agaaaag|cttttct	0.000453996	351	280.47	2.7e-05	0.22	0.65	34	5	2106
agaaaaa	agaaaaa|tttttct	0.00172985	1203	1068.68	2.9e-05	0.24	0.62	35	4	7218
ctcctcc	ctcctcc|ggaggag	0.00010911	103	67.41	3.4e-05	0.28	0.56	36	6	618
aggcggg	aggcggg|cccgcct	4.32406e-05	50	26.71	3.7e-05	0.3	0.52	37	0	300
aagggaa	aagggaa|ttccctt	0.000150738	134	93.12	4e-05	0.33	0.48	38	0	804
aaaagga	aaaagga|tcctttt	0.000374528	294	231.38	4.2e-05	0.35	0.46	39	0	1764
aaaagag	aaaagag|ctctttt	0.000461177	354	284.91	4.3e-05	0.35	0.45	40	0	2124
cctagcc	cctagcc|ggctagg	2.67789e-05	35	16.54	5.2e-05	0.42	0.37	41	4	210
cccaccc	cccaccc|gggtggg	5.10443e-05	56	31.53	5.3e-05	0.43	0.36	42	1	336
aggcgga	aggcgga|tccgcct	6.38118e-05	66	39.42	6.9e-05	0.56	0.25	43	0	396
agaggga	agaggga|tccctct	9.83051e-05	93	60.73	7.2e-05	0.59	0.23	44	0	558
cacgccc	cacgccc|gggcgtg	3.52753e-05	42	21.79	7.8e-05	0.64	0.19	45	0	252
cacatga	cacatga|tcatgtg	0.000106432	99	65.75	7.9e-05	0.65	0.19	46	0	594
aaaggaa	aaaggaa|ttccttt	0.00034082	268	210.55	7.9e-05	0.65	0.19	47	2	1608
aatcaga	aatcaga|tctgatt	0.000262898	213	162.42	8.4e-05	0.69	0.16	48	1	1278
ggaagaa	ggaagaa|ttcttcc	0.000253086	206	156.35	8.5e-05	0.69	0.16	49	0	1236
cgcccac	cgcccac|gtgggcg	7.18233e-05	72	44.37	8.5e-05	0.69	0.16	50	0	432

### Sheet: Sheet2
Supplemental Table 12- Enriched Motifs from daf-2-Upregulated Genes
Logo	ID	TF	Consensus	P-value	E-value	Q-value
	M00632_2.00	sptf-3	NYMCGCCCCY	1.34e-09	3.84e-07	3.4e-07
	M00617_2.00	klf-3	HYMCGCCCH	1.5e-08	4.31e-06	1.27e-06
	M00637_2.00	klu-1	CDCCCMCR	4.19e-06	0.0012	0.000266
	M00647_2.00	egrh-3	CYCCCHY	6.39e-05	0.0183	0.00325
	M08102_2.00	eor-1	TSTCTSYSTCTCTYH	8.59e-05	0.0247	0.00364
	M08116_2.00	daf-16	RWGTAAACAVR	0.000213	0.0613	0.00776
